# Stratification and prediction of drug synergy based on target functional similarity

**DOI:** 10.1101/586123

**Authors:** Mi Yang, Michael P. Menden, Patricia Jaaks, Jonathan Dry, Mathew Garnett, Julio Saez-Rodriguez

## Abstract

Targeted mono-therapies in cancer are hampered by the ability of tumor cells to escape inhibition through rewiring or alternative pathways. Drug combination approaches can provide a means to overcome these resistance mechanisms. Effective use of combinations requires strategies to select combinations from the enormous space of combinations, and to stratify patients according to their likelihood to respond. We here introduce two complementary workflows: One prioritising experiments in high-throughput screens for drug synergy enrichment, and a consecutive workflow to predict hypothesis-driven synergy stratification. Both approaches only need data of efficacy of single drugs. They rely on the notion of target functional similarity between two target proteins. This notion reflects how similarly effective drugs are on different cancer cells as a function of cancer signaling pathways’ activities on those cells. Our synergy prediction workflow revealed that two drugs targeting either the same or functionally opposite pathways are more likely to be synergistic. This enables experimental prioritisation in high-throughput screens and supports the notion that synergy can be achieved by either redundant pathway inhibition or targeting independent compensatory mechanisms. We tested the synergy stratification workflow on seven target protein pairs (AKT/EGFR, AKT/MTOR, BCL2/MTOR, EGFR/MTOR, AKT/BCL2, AKT/ALK and AKT/PARP1, representing 29 combinations and predicted their synergies in 33 breast cancer cell lines (Pearson’s correlation r=0.27). Additionally, we experimentally validated predicted synergy of the BRAF/Insulin Receptor combination (Dabrafenib/BMS−754807) in 48 colorectal cancer cell lines (r=0.5). In conclusion, our synergy prediction workflow can support compound prioritization in large scale drug screenings, and our synergy stratification workflow can select where the efficacy of drugs already known for inducing synergy is higher.
