## Supplementary Table 1 for "Stratification and prediction of drug synergy based on target functional similarity"

### Sheet: Table_1
	Drug synergy prediction for breast and colorectal cancer cell lines
		Target pairs	Target functional similarity	Synergy model	Top sensitive pathways	Top resistant pathways	Delta Pathway Activity	Prediction performance from LOOCV
	AstraZenecabreast data	AKT/EGFR (4 combinations)	0.9	Model 1	EGFR, NFkB, PI3K	MAPK		0.15
		AKT/MTOR (5 combinations)	0.8	Model 1	EGFR, VEGF, PI3K	MAPK, TNFa		0.086
		BCL2/MTOR (4 combinations)	0.7	Model 1	VEGF, NFkB, Trail	MAPK, TNFa		0.2
		EGFR/MTOR (6 combinations)	0.6	Model 1	EGFR, NFkB, VEGF	MAPK, TNFa		0.43
		AKT/BCL2 (4 combinations)	0.5	Model 1	EGFR, VEGF, PI3K	MAPK		0.19
		AKT/ALK (3 combinations)	-0.4	Model 2	EGFR, VEGF PI3K	MAPK, TNFa		0.33
		AKT/PARP1 (3 combinations)	-0.8	Model 2	EGFR, VEGF PI3K	MAPK, TNFa		0,50
	Sanger colon data	BRAF/IR Dabrafenib/ BMS−754807	0.8	Model 1	Hypoxia, p53, MAPK	PI3K, VEGF, Trail		All 48 cells: 0.31
								All 48 cells: 0.22 KRAS_mut: 0.5
								All 48 cells: 0.4
	For 7 target pairs of the AstraZeneca breast cancer and 1 target pair of Sanger colorectal cancer data, we built prediction models based the general frameworkfor predicting synergy (Methods).
