## Supplementary Table 2 for "Stratification and prediction of drug synergy based on target functional similarity"

### Sheet: Sheet2
						Comparison of synergy stratification workflow with supervised learning
							Supervised learning	Hypothesis driven synergy stratification
						Data source	Drug combination drug response on cancer cell lines	Single agent drug response on cancer cell lines
						Input features	Gene expression and drug target	Gene expression and drug target
						Additional information	mutation, CNV, cancer subtypes	mutation, CNV, cancer subtypes
						Synergy prediction algorithm/model	Supervised learning algorithms such as tree based algorithms (Random Forest, XGBOOST) and matrix factorization.	Linear combination of gene expression derived pathway scores (from PROGENy)
						Prediction settings (Supplementary Fig. 4, Supplementary Table 3)	Setting 1: prediction of new cell lines for existing drugs Setting 2: prediction of new drugs for existing cell lines Setting 3: prediction of existing drugs for existing cell lines Setting 4: prediction of new drugs on new cell lines	Setting 1: prediction of new cell lines for existing drugs Setting 4: prediction of new drugs on new cell lines
						Strength	(1) General purpose usage in drug wise and cell line wise settings (2) Less dependant on domain expertise (3) Easy to implement	(1) Does not require many drug combination experiments as prior knowledge (2) Linear combination of pathway activation is suited for biological interpretation
						Weakness	Requires an extensive set of drug combination drug response data	(1) Relies heavily on domain knowledge and literature evidence, making automated processing challenging (2) Can only be used in a drug wise setting
						Translatability to in vivo	Requires the same data as the organism of interest for training.	Requires the tools to be built with the organism of interest.
						We compare the pros and cons between predicting drug synergy using supervised machine leaning algorithms and our Hypothesis driven worflow.
