## Supplementary Table 3 for "Stratification and prediction of drug synergy based on target functional similarity"

### Sheet: Sheet2
	Different settings for drug response prediction
		Setting 1 predicting new cell lines	Setting 2 predicting new drugs	Setting 3 predicting existing drugs on existing cell lines	Setting 4 predicting new drugs on new cell lines
	use case	- Personalized medicine	- Drug repositioning	- prioritization for new experiments - Interaction matrix generation	- Personalized medicine with previously untested drugs - Quality control of the interaction matrix
	drug features	optional	required	optional	required
	cell line features	required	optional	optional	required
	cross validation	10 fold CV	10 fold CV	NA	2 x 10 fold CV
	prediction metrics	For each drug, Pearson's correlation of observed versus predicted IC50 across all cell lines.	For each cell line, Pearson's correlation of observed versus predicted IC50 across all drugs.	Pearson's correlation of observed versus predicted IC50 for all drug-cell line pairs.	Pearson's correlation of observed versus predicted IC50 for all drug-cell line pairs.
	In cancer drug screening data, the drug response data is a matrix with drugs on the rows and cell lines on the columns. There are 4 ways/settings to predict drug efficacy based on drug and cell lines' input features. Each setting has a different meaning and a specific use case, as well as the appropriate way to assess the performance.
